# Balancing grain yield trade-offs in ‘Miracle-Wheat’

**DOI:** 10.1101/2023.02.23.529729

**Authors:** Ragavendran Abbai, Guy Golan, C. Friedrich H. Longin, Thorsten Schnurbusch

**Author notes:** Correspondence: Ragavendran Abbai, Thorsten Schnurbusch.

## Abstract

Introducing variations in inflorescence architecture, such as the ‘Miracle-Wheat’ (*Triticum turgidum* convar. *compositum* (L.f.) Filat.) with a branching spike, has relevance for enhancing wheat grain yield. However, in the spike-branching genotypes, the increase in spikelet number is generally not translated into grain yield advantage because of reduced grains per spikelet and grain weight. Here, we investigated if such trade-offs might be a function of source-sink strength by using 385 RILs developed by intercrossing the spike-branching landrace TRI 984 and CIRNO C2008, an elite durum (*T. durum* L.) cultivar; they were genotyped using the 25K array. Various plant and spike architectural traits, including flag leaf, peduncle and spike senescence rate, were phenotyped under field conditions for two consecutive years. On Chr 5AL, we found a new modifier QTL for spike-branching, *branched head^t^ 3* (*bh^t^-A3*), which was epistatic to the previously known *bh^t^-A1* locus. Besides, *bh^t^-A3* was associated with more grains per spikelet and a delay in flag leaf senescence rate. Importantly, favourable alleles *viz., bh^t^-A3* and *grain protein content* (*gpc-B1*) that delayed senescence are required to improve grain number and grain weight in the spike-branching RILs. In summary, achieving a balanced source-sink relationship might minimise grain yield trade-offs in Miracle-Wheat.

**HIGHLIGHT:** Genetic interplay between sink number and post-anthesis source activity limits grain yield in the spike-branching ‘Miracle-Wheat’.
