## Supplementary material for "Balancing grain yield trade-offs in ‘Miracle-Wheat’": Table S1

### Sheet: Table S1
Table S1. Summary of the mapped QTLs and their attributes
Chromosome	Trait	Start (cM)	Position (cM)	End (cM)	Position (bp)	-log10(P) value	Phenotypic variance (%)	High value allele	Additive effect
Chr 2A	Thousand grain weight	23.909	31.3	38.691	61995165	8.958	10.154	CIRNO	1.816
Chr 2A	Spike branching	27.395	31.3	35.205		15.382	17.244	TRI984	0.438
Chr 2A	Grain circularity	23.844	31.3	38.756		10.646	9.67	CIRNO	0.015
Chr 2A	Grain lb ratio	25.325	31.3	37.275		14.15	13.199	CIRNO	0.049
Chr 2A	Grain length	26.047	31.3	36.553		12.898	13.403	CIRNO	0.169
Chr 5A	Spike branching	184.674	188.2	191.726	624199201	3.245	3.062	CIRNO	0.18
Chr 5A	Grain yield per spike	186.065	199.4	205.1	630999151	5.238	6.032	CIRNO	0.703
Chr 5A	Grain filling duration	189.941	199.4	205.1		3.449	7.915	CIRNO	10.573
Chr 5A	Grains per spikelet	192.141	199.4	205.1		4.552	9.894	CIRNO	0.154
Chr 5A	Average spike weight	180.859	199.41	205.12		3.993	4.76	CIRNO	0.748
Chr 5A	Flag leaf senescence	192.314	199.41	205.12		8.425	10.091	TRI984	0.261
Chr 6B	Thousand grain weight	66.775	76.6	86.425	131278598	6.752	7.673	CIRNO	1.578
Chr 6B	Grain width	67.712	76.6	85.488		7.588	8.335	CIRNO	0.038
Chr 6B	Peduncle senescence	72.712	76.6	80.488		10.036	17.312	TRI984	8.202
Chr 6B	Days to maturity	71.448	76.61	81.772		6.587	13.365	CIRNO	6.587
Chr 6B	Flag leaf senescence	74.74	76.61	78.48		22.847	34.605	TRI984	0.483
